# Conserved Keratin Gene Clusters in Ancient Fish: an Evolutionary Seed for Terrestrial Adaptation

**DOI:** 10.1101/2020.05.06.063123

**Authors:** Yuki Kimura, Masato Nikaido

## Abstract

Type I and type II keratins are subgroups of intermediate filament proteins that provide toughness to the epidermis and protect it from water loss. In terrestrial vertebrates, the keratin genes form two major clusters, clusters 1 and 2, each of which is dominated by type I and II keratin genes. By contrast, such clusters are not observed in teleost fish. Although the diversification of keratins is believed to have made a substantial contribution to terrestrial adaptation, its evolutionary process has not been clarified. Here, we performed a comprehensive genomic survey of the keratin genes of a broad range of vertebrates. As a result, we found that ancient fish lineages such as elephant shark, reedfish, spotted gar, and coelacanth share both keratin gene clusters. We also discovered an expansion of keratin genes that form a novel subcluster in reedfish. Syntenic and phylogenetic analyses revealed that two pairs of *krt18/krt8* keratin genes were shared among all vertebrates, thus implying that they encode ancestral type I and II keratin protein sets. We further revealed that distinct keratin gene subclusters, which show specific expressions in the epidermis of adult amphibians, stemmed from canonical keratin genes in non-terrestrial ancestors. Molecular evolutionary analyses suggested that the selective constraints were relaxed in the adult epidermal subclusters of amphibians as well as the novel subcluster of reedfish. The results of the present study represent the process of diversification of keratins through a series of gene duplications that could have facilitated the terrestrial adaptation of vertebrates.

**Highlights:**

- Two major keratin clusters are conserved from sharks to terrestrial vertebrates.
- Adult epidermis-specific keratins in amphibians stem from the two major clusters.
- A novel keratin gene subcluster was found in reedfish.
- Ancestral *krt18/krt8* gene sets were found in all vertebrates.
- Functional diversification signatures were found in reedfish and amphibian keratins.
