## Supplementary Table 1 for "Conserved Keratin Gene Clusters in Ancient Fish: an Evolutionary Seed for Terrestrial Adaptation"

### Sheet: C. mil
Org_name	GeneID	Gene Symbol	NCBI Symbol	chromosome	genomic_nucleotide_accession.version	start_position_on_the_genomic_accession	end_position_on_the_genomic_accession	orientation	exon_count	pseudogenized
Callorhinchus milii	103177417	krt13	LOC103177417	Un	NW_006890073.1	262679	264624	plus	1
Callorhinchus milii	103184671	krt18.3	LOC103184671	Un	NW_006890153.1	1165011	1173379	minus	8
Callorhinchus milii	103187538	tubb4a	tubb4a	Un	NW_006890233.1	113212	115716	plus	2
Callorhinchus milii	103187594	krt48.1	LOC103187594	Un	NW_006890233.1	127636	134997	plus	9
Callorhinchus milii	103187541	krt48.2	LOC103187541	Un	NW_006890233.1	145402	153328	plus	10
Callorhinchus milii	103187542	krt48.3	LOC103187542	Un	NW_006890233.1	154711	161833	minus	11
Callorhinchus milii	103187544	cc2d1a	cc2d1a	Un	NW_006890233.1	206574	227725	plus	29
Callorhinchus milii	103189119	smarce1	smarce1	Un	NW_006890304.1	382701	423137	minus	11
Callorhinchus milii	103189120	NA	krt222	Un	NW_006890304.1	443592	450591	minus	6	○
Callorhinchus milii	103189121	krt19.1	keratin	Un	NW_006890304.1	458448	466319	minus	8
Callorhinchus milii	103189122	krt19.2	LOC103189122	Un	NW_006890304.1	479075	484903	minus	8
Callorhinchus milii	103189123	eif1	LOC103189123	Un	NW_006890304.1	496764	501782	minus	4
Callorhinchus milii	103190228	krt18.1	krt18	Un	NW_006890415.1	5493	10997	minus	8
Callorhinchus milii	103190229	krt8.5	LOC103190229	Un	NW_006890415.1	11137	18746	plus	8
Callorhinchus milii	103190230	krt8.4	LOC103190230	Un	NW_006890415.1	28511	33090	plus	9
Callorhinchus milii	103190235	NA	LOC103190235	Un	NW_006890415.1	36624	39056	plus	5	○
Callorhinchus milii	103190232	galectin1	galectin1	Un	NW_006890415.1	114963	117238	minus	4
Callorhinchus milii	103190798	krt8.2	LOC103190798	Un	NW_006890586.1	10616	16847	plus	9
Callorhinchus milii	103190799	krt8.3	LOC103190799	Un	NW_006890586.1	64830	69616	minus	9
Callorhinchus milii	103172189	krt18.2	LOC103172189	Un	NW_006891788.1	219	3337	plus	6
Callorhinchus milii	103173695	krt8.1	LOC103173695	Un	NW_006896315.1	1353	2932	plus	3

### Sheet: L. cha
Org_name	GeneID	Gene Symbol	NCBI Symbol	chromosome	genomic_nucleotide_accession.version	start_position_on_the_genomic_accession	end_position_on_the_genomic_accession	orientation	exon_count	pseudogenized
Latimeria chalumnae	102360041	smarce1	SMARCE1	Un	NW_005819628.1	926362	963824	minus	8
Latimeria chalumnae	102361708	NA	KRT222	Un	NW_005819628.1	986787	1028324	minus	7	○
Latimeria chalumnae	102360315	krt19.1	LOC102360315	Un	NW_005819628.1	1056077	1075088	minus	8
Latimeria chalumnae	106704339	NA	LOC106704339	Un	NW_005819628.1	1101157	1108965	minus	4	○
Latimeria chalumnae	102364564	krt19.2	LOC102364564	Un	NW_005820092.1	465068	497449	plus	9
Latimeria chalumnae	102364302	krt42	LOC102364302	Un	NW_005820092.1	430079	449282	plus	8
Latimeria chalumnae	102365515	eif1	LOC102365515	Un	NW_005820092.1	353440	386784	minus	5
Latimeria chalumnae	102355341	camsap3	CAMSAP3	Un	NW_005820834.1	127085	240858	minus	16
Latimeria chalumnae	102354642	krt48.2	LOC102354642	Un	NW_005820834.1	336945	355188	plus	8
Latimeria chalumnae	102346065	faim2	FAIM2	Un	NW_005819012.1	2645955	2660188	plus	11
Latimeria chalumnae	102350135	krt8.1	LOC102350135	Un	NW_005819012.1	2449250	2465028	plus	9
Latimeria chalumnae	102350396	krt8.2	LOC102350396	Un	NW_005819012.1	2408263	2430938	plus	9
Latimeria chalumnae	102349393	krt8.3	LOC102349393	Un	NW_005819012.1	2313694	2336017	plus	9
Latimeria chalumnae	102348948	krt8.4	LOC102348948	Un	NW_005819012.1	2288010	2307090	plus	9
Latimeria chalumnae	102348788	krt8.5	LOC102348788	Un	NW_005819012.1	2202883	2222772	plus	8
Latimeria chalumnae	102348537	krt18.1	KRT18	Un	NW_005819012.1	2188924	2198500	minus	7
Latimeria chalumnae	102347340	SLC44A2	SLC44A2	Un	NW_005819207.1	183690	292882	minus	23
Latimeria chalumnae	102348321	krt48.1	LOC102348321	Un	NW_005819207.1	656719	674796	plus	9
Latimeria chalumnae	102352667	cc2d1a	CC2D1A	Un	NW_005819207.1	875695	944888	plus	30
Latimeria chalumnae	102347292	krt18.2	LOC102347292	Un	NW_005820759.1	305973	330458	minus	9
Latimeria chalumnae	102345527	krt8.6	LOC102345527	Un	NW_005820759.1	333442	355171	plus	7
Latimeria chalumnae	102346321	krt18.3	LOC102346321	Un	NW_005820490.1	173805	189145	minus	9

### Sheet: L. ocu
Org_name	GeneID	Gene Symbol	NCBI Symbol	chromosome	genomic_nucleotide_accession.version	start_position_on_the_genomic_accession	end_position_on_the_genomic_accession	orientation	exon_count	pseudogenized
Lepisosteus oculatus	102697150	bcdin3d	bcdin3d	LG4	NC_023182.1	13986743	13988606	plus	2
Lepisosteus oculatus	102697352	krt8.1	LOC102697352	LG4	NC_023182.1	14000572	14007362	minus	9
Lepisosteus oculatus	102697542	krt8.2	LOC102697542	LG4	NC_023182.1	14013610	14021606	minus	9
Lepisosteus oculatus	102692680	krt8.3	LOC102692680	LG4	NC_023182.1	14068129	14078233	minus	9
Lepisosteus oculatus	102697733	krt18.1	krt18	LG4	NC_023182.1	14118197	14125353	plus	7
Lepisosteus oculatus	102697935	eif4b	eif4b	LG4	NC_023182.1	14151453	14168293	plus	16
Lepisosteus oculatus	102694673	faim2	faim2	LG4	NC_023182.1	15576605	15592190	minus	13
Lepisosteus oculatus	102698210	camsap3	camsap3	LG6	NC_023184.1	13797807	13837701	plus	16
Lepisosteus oculatus	102698825	krt48	LOC102698825	LG6	NC_023184.1	13860460	13865135	plus	8
Lepisosteus oculatus	102699218	shfl	shfl	LG6	NC_023184.1	13882040	13891214	minus	8
Lepisosteus oculatus	102691893	krt8.4	LOC102691893	LG12	NC_023190.1	20312200	20323279	minus	7
Lepisosteus oculatus	102692094	krt18.2	LOC102692094	LG12	NC_023190.1	20323981	20331144	plus	8
Lepisosteus oculatus	102688675	krt49.1	LOC102688675	LG15	NC_023193.1	3088597	3094447	minus	8
Lepisosteus oculatus	102694633	smarce1	smarce1	LG15	NC_023193.1	9796741	9811761	minus	10
Lepisosteus oculatus	102686369	krt49.2	LOC102686369	LG15	NC_023193.1	9849908	9853823	minus	8
Lepisosteus oculatus	107079306	krt49.3	LOC107079306	LG15	NC_023193.1	9856697	9866258	minus	10
Lepisosteus oculatus	102687785	krt49.4	LOC102687785	LG15	NC_023193.1	9879427	9887303	minus	8
Lepisosteus oculatus	102694832	krt49.5	LOC102694832	LG15	NC_023193.1	9901015	9906611	minus	8
Lepisosteus oculatus	102695027	krt49.6	LOC102695027	LG15	NC_023193.1	9917225	9922588	plus	7
Lepisosteus oculatus	102686570	krt49.7	LOC102686570	LG15	NC_023193.1	9927684	9932925	minus	7
Lepisosteus oculatus	102695222	krt49.8	LOC102695222	LG15	NC_023193.1	9944322	9955501	minus	7
Lepisosteus oculatus	102686778	eif1b	LOC102686778	LG15	NC_023193.1	9975046	9977024	plus	4
Lepisosteus oculatus	102682806	krt18.3	LOC102682806	LG21	NC_023199.1	4122133	4136250	minus	9

### Sheet: E. cal
Org_name	GeneID	Gene Symbol	NCBI Symbol	chromosome	genomic_nucleotide_accession.version	start_position_on_the_genomic_accession	end_position_on_the_genomic_accession	orientation	exon_count	pseudogenized
Erpetoichthys calabaricus	114669688	eif4b	eif4b	3	NW_021316603.1	1236491	1321320	plus	15
Erpetoichthys calabaricus	114669672	krt18.1	krt18	3	NW_021316603.1	1160377	1166348	plus	7
Erpetoichthys calabaricus	114669683	krt8.5	LOC114669683	3	NW_021316603.1	800743	816235	minus	11
Erpetoichthys calabaricus	114649107	gpd1	gpd1	3	NC_041396.1	293354406	293412446	plus	8
Erpetoichthys calabaricus	114649579	krt8.1	LOC114649579	3	NC_041396.1	293749156	293764328	plus	8
Erpetoichthys calabaricus	114649109	krt8.2	LOC114649109	3	NC_041396.1	293816687	293840017	minus	8
Erpetoichthys calabaricus	114649108	krt8.3	LOC114649108	3	NC_041396.1	294227595	294244147	minus	15
Erpetoichthys calabaricus	114649110	krt8.4	LOC114649110	3	NC_041396.1	294440000	294451933	minus	9
Erpetoichthys calabaricus	114649111	igfbp6	igfbp6	3	NC_041396.1	295012987	295020144	minus	4
Erpetoichthys calabaricus	114656151	krt18.2	LOC114656151	8	NC_041401.1	147001534	147021897	minus	8
Erpetoichthys calabaricus	114656153	krt8.6	LOC114656153	8	NC_041401.1	147045791	147089080	plus	9
Erpetoichthys calabaricus	114657414	krt18.3	LOC114657414	9	NC_041402.1	29391164	29433331	minus	9
Erpetoichthys calabaricus	114665265	eif1	eif1	14	NC_041407.1	53477863	53479396	minus	4
Erpetoichthys calabaricus	114665263	krt49.8	LOC114665263	14	NC_041407.1	53514192	53520134	plus	7
Erpetoichthys calabaricus	114665266	krt49.7	LOC114665266	14	NC_041407.1	53536405	53541339	plus	8
Erpetoichthys calabaricus	114665066	krt49.6	LOC114665066	14	NC_041407.1	53565248	53579353	plus	8
Erpetoichthys calabaricus	114665305	krt49.5	LOC114665305	14	NC_041407.1	53639411	53643412	plus	8
Erpetoichthys calabaricus	114665304	krt49.4	LOC114665304	14	NC_041407.1	53678125	53683630	plus	8
Erpetoichthys calabaricus	114665307	krt49.3	LOC114665307	14	NC_041407.1	53690918	53696059	plus	9
Erpetoichthys calabaricus	114665308	krt49.2	LOC114665308	14	NC_041407.1	53711848	53716182	plus	8
Erpetoichthys calabaricus	114664930	krt222	krt222	14	NC_041407.1	53743884	53774868	plus	11
Erpetoichthys calabaricus	114664323	smarce1	smarce1	14	NC_041407.1	53801844	53826027	plus	11
Erpetoichthys calabaricus	114664493	krt49.1	LOC114664493	14	NC_041407.1	70583181	70585908	plus	8
Erpetoichthys calabaricus	114667729	tnpo2	tnpo2	17	NC_041410.1	6896126	6937215	plus	25
Erpetoichthys calabaricus	114667289	krt48.1	LOC114667289	17	NC_041410.1	6965126	6985711	minus	8
Erpetoichthys calabaricus	114668257	khsrp	khsrp	17	NC_041410.1	7112028	7140907	plus	20
Erpetoichthys calabaricus	114668043	trip10	trip10	17	NC_041410.1	80786061	80966268	minus	16
Erpetoichthys calabaricus	114667260	krt48.2	LOC114667260	17	NC_041410.1	81079771	81095662	minus	8
Erpetoichthys calabaricus	114667259	krt48.3	LOC114667259	17	NC_041410.1	81149979	81162533	minus	9
Erpetoichthys calabaricus	114668182	krt48.4	LOC114668182	17	NC_041410.1	81174167	81196492	minus	9
Erpetoichthys calabaricus	114667650	tyk2	tyk2	17	NC_041410.1	81449117	81528509	minus	24
Erpetoichthys calabaricus	114642373	NA	LOC114642373	Un	NW_021316823.1	997	9789	minus	4	○
Erpetoichthys calabaricus	114642375	krt48.5	LOC114642375	Un	NW_021316823.1	19969	36057	plus	8
Erpetoichthys calabaricus	114642376	krt48.6	LOC114642376	Un	NW_021316823.1	49199	60045	minus	6
Erpetoichthys calabaricus	114642382	krt48.7	LOC114642382	Un	NW_021316823.1	73032	89409	minus	8
Erpetoichthys calabaricus	114642377	krt48.8	LOC114642377	Un	NW_021316823.1	102124	130790	minus	13
Erpetoichthys calabaricus	114642378	krt48.9	LOC114642378	Un	NW_021316823.1	143788	159903	plus	8
Erpetoichthys calabaricus	114642371	krt48.10	LOC114642371	Un	NW_021316823.1	167320	183800	minus	8
Erpetoichthys calabaricus	114642369	krt48.11	LOC114642369	Un	NW_021316823.1	202247	254513	minus	8
Erpetoichthys calabaricus	114642380	krt48.12	LOC114642380	Un	NW_021316823.1	265384	277506	minus	6
Erpetoichthys calabaricus	114642368	krt48.13	LOC114642368	Un	NW_021316823.1	291630	309264	minus	8
Erpetoichthys calabaricus	114642381	NA	LOC114642381	Un	NW_021316823.1	349239	362165	minus	4	○
Erpetoichthys calabaricus	114643177	krt8.7	LOC114643177	Un	NW_021317220.1	27512	38120	minus	9

### Sheet: R.biv
Org_name	GeneID	Gene symbol	NCBI Symbol	chromosome	genomic_nucleotide_accession.version	start_position_on_the_genomic_accession	end_position_on_the_genomic_accession	orientation	exon_count	pseudogenized
Rhinatrema bivittatum	115087623	krt80	LOC115087623	3	NC_042617.1	299476992	299525407	minus	11
Rhinatrema bivittatum	115087625	krt25	LOC115087625	3	NC_042617.1	299631480	299650087	plus	9
Rhinatrema bivittatum	115087627	krt5.1	LOC115087627	3	NC_042617.1	299728333	299738317	minus	9
Rhinatrema bivittatum	115088574	krt5.2	LOC115088574	3	NC_042617.1	299760013	299800169	minus	10
Rhinatrema bivittatum	115087629	krt5.3	LOC115087629	3	NC_042617.1	299859242	299886917	minus	9
Rhinatrema bivittatum	115087628	krt5.4	LOC115087628	3	NC_042617.1	299891602	299919268	minus	9
Rhinatrema bivittatum	115087630	krt4.1	LOC115087630	3	NC_042617.1	300183255	300193465	minus	10
Rhinatrema bivittatum	115087631	krt4.2	LOC115087631	3	NC_042617.1	300241149	300253192	minus	9
Rhinatrema bivittatum	115087632	krt4.3	LOC115087632	3	NC_042617.1	300288135	300300171	minus	9
Rhinatrema bivittatum	115087633	krt8.1	LOC115087633	3	NC_042617.1	300504663	300517856	minus	9
Rhinatrema bivittatum	115087634	krt18.1	KRT18	3	NC_042617.1	300663944	300670565	plus	7
Rhinatrema bivittatum	115093404	krt18.2	LOC115093404	6	NC_042620.1	13912027	13929178	plus	8
Rhinatrema bivittatum	115097566	krt18.3	LOC115097566	8	NC_042622.1	119196229	119216154	minus	8
Rhinatrema bivittatum	115097985	krt18.4	LOC115097985	8	NC_042622.1	119251938	119282562	minus	9
Rhinatrema bivittatum	115074205	krt19.1	LOC115074205	12	NC_042626.1	70222161	70229191	plus	9
Rhinatrema bivittatum	115074094	krt19.2	LOC115074094	12	NC_042626.1	70303109	70313706	plus	9
Rhinatrema bivittatum	115073762	krt19.3	LOC115073762	12	NC_042626.1	70393700	70401664	plus	8
Rhinatrema bivittatum	115073770	krt15	LOC115073770	12	NC_042626.1	70447776	70456892	plus	8
Rhinatrema bivittatum	115073771	krt19.4	LOC115073771	12	NC_042626.1	70552719	70577158	plus	8
Rhinatrema bivittatum	115074592	krt13	LOC115074592	12	NC_042626.1	70592702	70609814	plus	8
Rhinatrema bivittatum	115074364	krt42	LOC115074364	12	NC_042626.1	70664119	70684481	plus	9
Rhinatrema bivittatum	115073648	krt20	LOC115073648	12	NC_042626.1	70699515	70712277	plus	8
Rhinatrema bivittatum	115074014	krt47.1	LOC115074014	12	NC_042626.1	70717251	70748235	plus	8
Rhinatrema bivittatum	115074015	krt47.2	LOC115074015	12	NC_042626.1	70762906	70778673	plus	8
Rhinatrema bivittatum	115074016	krt10.1	LOC115074016	12	NC_042626.1	70816087	70826559	plus	8
Rhinatrema bivittatum	115073649	krt9	LOC115073649	12	NC_042626.1	70843740	70889599	plus	16
Rhinatrema bivittatum	115074018	krt10.2	LOC115074018	12	NC_042626.1	70925648	70939953	plus	7
Rhinatrema bivittatum	115074017	krt47.3	LOC115074017	12	NC_042626.1	70976655	70986526	plus	8
Rhinatrema bivittatum	115074019	krt10.3	LOC115074019	12	NC_042626.1	71039142	71045668	plus	8
Rhinatrema bivittatum	115074117	krt47.4	LOC115074117	12	NC_042626.1	71084454	71092083	plus	8
Rhinatrema bivittatum	115074504	krt222	KRT222	12	NC_042626.1	71135617	71336039	plus	9
Rhinatrema bivittatum	115080371	notch3	NOTCH3	19	NC_042633.1	34192999	34288232	plus	31
Rhinatrema bivittatum	115080680	krt48	LOC115080680	19	NC_042633.1	34300784	34309398	minus	9
Rhinatrema bivittatum	115080823	zbtb9	ZBTB9	19	NC_042633.1	34345461	34348838	minus	2

### Sheet: X. tr
Org_name	GeneID	Gene symbol	NCBI Symbol	chromosome	genomic_nucleotide_accession.version	start_position_on_the_genomic_accession	end_position_on_the_genomic_accession	orientation	exon_count	pseudogenized
Xenopus tropicalis	394541	krt18.1	krt18.1	2	NC_030678.2	147735550	147739027	minus	7
Xenopus tropicalis	431676	krt8.1	krt8.1	2	NC_030678.2	147804521	147813579	plus	9
Xenopus tropicalis	100144701	krt78.9	krt78.9	2	NC_030678.2	147873760	147879391	plus	9
Xenopus tropicalis	105946568	krt78.8	LOC105946568	2	NC_030678.2	147887698	147893335	plus	9
Xenopus tropicalis	448361	krt78.7	krt78.7	2	NC_030678.2	147906363	147913681	plus	9
Xenopus tropicalis	100489158	krt78.6	krt78.6	2	NC_030678.2	147923711	147929346	plus	9
Xenopus tropicalis	105946148	krt79	LOC105946148	2	NC_030678.2	147938790	147948616	plus	9
Xenopus tropicalis	100490652	krt78.5	krt78.5	2	NC_030678.2	147965711	147972796	plus	9
Xenopus tropicalis	100490820	krt78.4	krt78.4	2	NC_030678.2	147984874	147991518	plus	9
Xenopus tropicalis	100490994	krt78.3	krt78.3	2	NC_030678.2	147998043	148005058	plus	9
Xenopus tropicalis	100489309	krt78.2	krt78.2	2	NC_030678.2	148012486	148019164	plus	9
Xenopus tropicalis	100491159	krt78.1	krt78.1	2	NC_030678.2	148020712	148030241	plus	9
Xenopus tropicalis	100489468	krt62	krt62	2	NC_030678.2	148041375	148050887	plus	9
Xenopus tropicalis	779830	krt61	krt61	2	NC_030678.2	148060007	148065054	plus	9
Xenopus tropicalis	105946569	krt6b	krt6b	2	NC_030678.2	148085301	148101122	plus	9
Xenopus tropicalis	100491329	krt59	krt59	2	NC_030678.2	148109532	148114490	plus	9
Xenopus tropicalis	100101751	krt7	krt7	2	NC_030678.2	148147014	148153273	minus	9
Xenopus tropicalis	100316911	krt80	krt80	2	NC_030678.2	148210398	148228419	plus	9
Xenopus tropicalis	100497190	krt18.2	krt18.2	8	NC_030684.2	36680677	36691155	plus	9
Xenopus tropicalis	549551	krt8.2	krt8.2	9	NC_030685.2	85208205	85219545	minus	9
Xenopus tropicalis	100493614	krt18.3	krt18.3	9	NC_030685.2	85221870	85232679	plus	8
Xenopus tropicalis	448098	krt70	krt70	10	NC_030686.2	7571389	7577912	plus	9
Xenopus tropicalis	100490897	krt17	krt17	10	NC_030686.2	7624418	7629423	plus	8
Xenopus tropicalis	100490729	krt9.1	krt9.1	10	NC_030686.2	7639379	7645569	plus	8
Xenopus tropicalis	100490554	krt9.2	krt9.2	10	NC_030686.2	7648407	7658158	plus	8
Xenopus tropicalis	394514	krt19	krt19	10	NC_030686.2	7700709	7712432	plus	8
Xenopus tropicalis	100490379	krt15.1	krt15.1	10	NC_030686.2	7728061	7737442	plus	8
Xenopus tropicalis	100379888	krt15.2	krt15.2	10	NC_030686.2	7742567	7751345	plus	8
Xenopus tropicalis	100491736	krt34	krt34	10	NC_030686.2	7761308	7767583	plus	7
Xenopus tropicalis	100491563	krt23	krt23	10	NC_030686.2	7831713	7870206	plus	8
Xenopus tropicalis	105945215	krt58	LOC105945215	10	NC_030686.2	7883393	7896656	plus	8
Xenopus tropicalis	100127859	krt12.1	krt12.1	10	NC_030686.2	7934690	7945812	plus	7
Xenopus tropicalis	100499212	krt12.2	krt12.2	10	NC_030686.2	7954081	7962108	plus	8
Xenopus tropicalis	101730713	krt20	krt20	10	NC_030686.2	7964631	7985889	minus	8
Xenopus tropicalis	549413	krt12.3	krt12.3	10	NC_030686.2	8019712	8025323	plus	8
Xenopus tropicalis	100145042	krt12.4	krt12.4	10	NC_030686.2	8037714	8043200	plus	8
Xenopus tropicalis	100144436	krt12.5	krt12.5	10	NC_030686.2	8062074	8066132	plus	8
Xenopus tropicalis	100486967	krt12.6	krt12.6	10	NC_030686.2	8078550	8086956	plus	8
Xenopus tropicalis	100488018	krt57	krt57	10	NC_030686.2	8128696	8138544	plus	8
Xenopus tropicalis	101731128	krt56	krt56	10	NC_030686.2	8147902	8155364	plus	6
Xenopus tropicalis	496660	krt55	krt55	10	NC_030686.2	8165521	8174820	plus	8
Xenopus tropicalis	100488172	krt54	krt54	10	NC_030686.2	8179377	8188722	plus	8
Xenopus tropicalis	100158585	krt53	krt53	10	NC_030686.2	8221958	8228828	plus	8
Xenopus tropicalis	116407951	krt51	LOC116407951	10	NC_030686.2	8234353	8238605	plus	8
Xenopus tropicalis	100487422	krt50	krt50	10	NC_030686.2	8253914	8257730	plus	8
Xenopus tropicalis	100487269	krt24	krt24	10	NC_030686.2	8274777	8279959	plus	8
Xenopus tropicalis	100488319	krt222	krt222	10	NC_030686.2	8290289	8327367	plus	12

### Sheet: B.bel
Org_name	GeneID	Gene symbol	Lancelet DB Symbol	chromosome	genomic_nucleotide_accession.version	start_position_on_the_genomic_accession	end_position_on_the_genomic_accession	orientation	exon_count	pseudogenized
Branchiostoma belcheri	Bb_047960R	krt18.1	krt18	Un	Sc0000015	1250134	1254911	minus	3
Branchiostoma belcheri	Bb_047950R	krt24	Krt24	Un	Sc0000015	1246042	1248872	minus	5
Branchiostoma belcheri	Bb_047940R	krt18.2	krt18	Un	Sc0000015	1239298	1245016	minus	6
Branchiostoma belcheri	Bb_047920R	krt15	Krt15	Un	Sc0000015	1220689	1229935	minus	8
Branchiostoma belcheri	Bb_047880F	krt8.1	KRT8	Un	Sc0000015	1150530	1161020	plus	12
Branchiostoma belcheri	Bb_047870F	krt71	KRT71	Un	Sc0000015	1135781	1144906	plus	11
Branchiostoma belcheri	Bb_275220F	krt32	KRT32	Un	Sc0000653	67420	77581	plus	5	○
Branchiostoma belcheri	Bb_252600R	krt81	KRT81	Un	Sc0000444	97302	110862	minus	8
Branchiostoma belcheri	Bb_139260F	krt8.2	KRT8	Un	Sc0000096	149817	157082	plus	9
Branchiostoma belcheri	Bb_139250F	krt8.3	Krt8	Un	Sc0000096	137973	147630	plus	9

### Sheet: P.mar
Org_name	GeneID	Gene symbol	NCBI Symbol	chromosome	genomic_nucleotide_accession.version	start_position_on_the_genomic_accession	end_position_on_the_genomic_accession	orientation	exon_count	pseudogenized
Petromyzon marinus	116938533	SMARCE1	SMARCE1	4	NC_046072.1	7365292	7374866	minus	13
Petromyzon marinus	116938535	krt8.1	LOC116938535	4	NC_046072.1	7437150	7448812	plus	9
Petromyzon marinus	116941139	krt18.1	LOC116941139	10	NC_046078.1	924858	936087	minus	10
Petromyzon marinus	116940867	krt18.2	LOC116940867	10	NC_046078.1	5503446	5511035	minus	8
Petromyzon marinus	116940866	krt8.2	LOC116940866	10	NC_046078.1	5511404	5523610	plus	9
Petromyzon marinus	116942282	krt18.3	LOC116942282	14	NC_046082.1	1118852	1132293	plus	11
Petromyzon marinus	116943821	krt8.3	LOC116943821	19	NC_046087.1	1645127	1658549	plus	9
Petromyzon marinus	116943823	krt8.4	LOC116943823	19	NC_046087.1	1674571	1684478	plus	9
Petromyzon marinus	116943822	krt8.5	LOC116943822	19	NC_046087.1	1692118	1701049	plus	9
Petromyzon marinus	116943825	krt8.6	LOC116943825	19	NC_046087.1	1713286	1733590	plus	9
Petromyzon marinus	116943922	NA	LOC116943922	19	NC_046087.1	11672342	11676439	minus	1	○
Petromyzon marinus	116944839	krt18.4	LOC116944839	22	NC_046090.1	1232809	1246058	minus	12
Petromyzon marinus	116945428	krt18.5	LOC116945428	24	NC_046092.1	633451	658002	plus	9
Petromyzon marinus	116948699	krt18.6	LOC116948699	34	NC_046102.1	9746164	9761666	minus	8
Petromyzon marinus	116948700	krt8.7	LOC116948700	34	NC_046102.1	9778239	9790766	plus	9
Petromyzon marinus	116951670	krt8.8	LOC116951670	43	NC_046111.1	6330619	6342316	minus	9
Petromyzon marinus	116953154	krt18.7	LOC116953154	50	NC_046118.1	2882589	2897882	minus	11
Petromyzon marinus	116955347	krt18.8	LOC116955347	59	NC_046127.1	5129226	5136520	plus	8
Petromyzon marinus	116958693	NA	LOC116958693	80	NW_022638218.1	413697	497485	plus	14	○
Petromyzon marinus	116958675	krt18.9	LOC116958675	80	NW_022638217.1	58458	91744	plus	9
Petromyzon marinus	116957881	krt8.9	LOC116957881	64	NW_022638123.1	98128	106732	minus	8
Petromyzon marinus	116938338	NA	LOC116938338	Un	NW_022639305.1	29514	31360	plus	2	○
Petromyzon marinus	116938093	krt18.10	LOC116938093	Un	NW_022639211.1	48382	82369	minus	10
Petromyzon marinus	116937488	krt18.11	LOC116937488	Un	NW_022638983.1	286	13935	minus	7
Petromyzon marinus	116937024	NA	LOC116937024	Un	NW_022638388.1	20001	29283	minus	6	○
Petromyzon marinus	116936930	NA	LOC116936930	85	NW_022638253.1	223970	235331	plus	7	○
