## Supplementary Table 2 for "Conserved Keratin Gene Clusters in Ancient Fish: an Evolutionary Seed for Terrestrial Adaptation"

### Sheet: Xtr_dorsal-skin
Gene_Id	Chr	Start	End	Length	Reads	TPM
gene-krt18.1	NC_030678.2	147735549	147739026	3478	1438	46.5319
gene-krt8.1	NC_030678.2	147804520	147813578	9059	8619	107.077
gene-krt78.9	NC_030678.2	147873759	147879390	5632	781951	15625.6
gene-LOC105946568	NC_030678.2	147887697	147893334	5638	694273	13858.8
gene-krt78.7	NC_030678.2	147906362	147913680	7319	606696	9329.12
gene-krt78.6	NC_030678.2	147923710	147929345	5636	18650	372.417
gene-LOC105946148	NC_030678.2	147938789	147948615	9827	69761	798.938
gene-krt78.5	NC_030678.2	147965710	147972795	7086	11570	183.761
gene-krt78.4	NC_030678.2	147984873	147991517	6645	707	11.9742
gene-krt78.3	NC_030678.2	147998042	148005057	7016	70	1.12287
gene-krt78.2	NC_030678.2	148012485	148019163	6679	194242	3273.05
gene-krt78.1	NC_030678.2	148020711	148030240	9530	189	2.23198
gene-krt62	NC_030678.2	148041374	148050886	9513	1048	12.3984
gene-krt61	NC_030678.2	148060006	148065053	5048	12724	283.678
gene-krt6b	NC_030678.2	148085300	148101121	15822	191	1.3586
gene-krt59	NC_030678.2	148109531	148114489	4959	7	0.158864
gene-krt7	NC_030678.2	148147013	148153272	6260	9726	174.856
gene-krt80	NC_030678.2	148210397	148228418	18022	1035	6.46336
gene-krt18.2	NC_030684.2	36680676	36691154	10479	8	0.0859194
gene-krt8.2	NC_030685.2	85208204	85219544	11341	478	4.74349
gene-krt18.3	NC_030685.2	85221869	85232678	10810	1076	11.2023
gene-krt70	NC_030686.2	7571388	7577911	6524	13	0.224259
gene-krt17	NC_030686.2	7624417	7629422	5006	2035	45.7504
gene-krt9.1	NC_030686.2	7639378	7645568	6191	26	0.472643
gene-krt9.2	NC_030686.2	7648406	7658157	9752	4164	48.055
gene-krt19	NC_030686.2	7700708	7712431	11724	18907	181.496
gene-krt15.1	NC_030686.2	7728060	7737441	9382	6	0.0719742
gene-krt15.2	NC_030686.2	7742566	7751344	8779	5	0.0640982
gene-krt34	NC_030686.2	7761307	7767582	6276	16	0.286918
gene-krt23	NC_030686.2	7831712	7870205	38494	981	2.86812
gene-LOC105945215	NC_030686.2	7883392	7896655	13264	139	1.1794
gene-krt12.1	NC_030686.2	7934689	7945811	11123	103	1.04216
gene-krt12.2	NC_030686.2	7954080	7962107	8028	20	0.280378
gene-krt20	NC_030686.2	7964630	7985888	21259	9	0.0476454
gene-krt12.3	NC_030686.2	8019711	8025322	5612	6	0.120325
gene-krt12.4	NC_030686.2	8037713	8043199	5487	3	0.0615329
gene-krt12.5	NC_030686.2	8062073	8066131	4059	25	0.693174
gene-krt12.6	NC_030686.2	8078549	8086955	8407	110868	1484.18
gene-krt57	NC_030686.2	8128695	8138543	9849	342844	3917.65
gene-krt56	NC_030686.2	8147901	8155363	7463	88	1.32706
gene-krt55	NC_030686.2	8165520	8174819	9300	24615	297.878
gene-krt54	NC_030686.2	8179376	8188721	9346	1205	14.5105
gene-krt53	NC_030686.2	8221957	8228827	6871	1143400	18728.4
gene-LOC116407951	NC_030686.2	8234352	8238604	4253	156230	4134.19
gene-krt50	NC_030686.2	8253913	8257729	3817	31283	922.375
gene-krt24	NC_030686.2	8274776	8279958	5183	1862	40.4315
gene-krt222	NC_030686.2	8290288	8327366	37079	41	0.124445

### Sheet: Xtr_ventral-skin
Gene_Id	Chr	Start	End	Length	Reads	TPM
gene-krt18.1	NC_030678.2	147735549	147739026	3478	1509	52.0986
gene-krt8.1	NC_030678.2	147804520	147813578	9059	6759	89.5918
gene-krt78.9	NC_030678.2	147873759	147879390	5632	1268190	27038.8
gene-LOC105946568	NC_030678.2	147887697	147893334	5638	1195260	25456.7
gene-krt78.7	NC_030678.2	147906362	147913680	7319	908908	14911.9
gene-krt78.6	NC_030678.2	147923710	147929345	5636	35376	753.709
gene-LOC105946148	NC_030678.2	147938789	147948615	9827	145531	1778.28
gene-krt78.5	NC_030678.2	147965710	147972795	7086	23727	402.076
gene-krt78.4	NC_030678.2	147984873	147991517	6645	1703	30.7741
gene-krt78.3	NC_030678.2	147998042	148005057	7016	3904	66.8169
gene-krt78.2	NC_030678.2	148012485	148019163	6679	268153	4821
gene-krt78.1	NC_030678.2	148020711	148030240	9530	140	1.76401
gene-krt62	NC_030678.2	148041374	148050886	9513	810	10.2243
gene-krt61	NC_030678.2	148060006	148065053	5048	10842	257.903
gene-krt6b	NC_030678.2	148085300	148101121	15822	306	2.32234
gene-krt59	NC_030678.2	148109531	148114489	4959	5	0.121072
gene-krt7	NC_030678.2	148147013	148153272	6260	9075	174.076
gene-krt80	NC_030678.2	148210397	148228418	18022	2563	17.077
gene-krt18.2	NC_030684.2	36680676	36691154	10479	6	0.0687539
gene-krt8.2	NC_030685.2	85208204	85219544	11341	546	5.78106
gene-krt18.3	NC_030685.2	85221869	85232678	10810	1850	20.55
gene-krt70	NC_030686.2	7571388	7577911	6524	9	0.165651
gene-krt17	NC_030686.2	7624417	7629422	5006	5089	122.07
gene-krt9.1	NC_030686.2	7639378	7645568	6191	293	5.68294
gene-krt9.2	NC_030686.2	7648406	7658157	9752	3369	41.4833
gene-krt19	NC_030686.2	7700708	7712431	11724	16170	165.615
gene-krt15.1	NC_030686.2	7728060	7737441	9382	4	0.0511954
gene-krt15.2	NC_030686.2	7742566	7751344	8779	13	0.177813
gene-krt34	NC_030686.2	7761307	7767582	6276	9	0.172197
gene-krt23	NC_030686.2	7831712	7870205	38494	2022	6.30746
gene-LOC105945215	NC_030686.2	7883392	7896655	13264	149	1.34889
gene-krt12.1	NC_030686.2	7934689	7945811	11123	129	1.39262
gene-krt12.2	NC_030686.2	7954080	7962107	8028	50	0.747875
gene-krt20	NC_030686.2	7964630	7985888	21259	41	0.231583
gene-krt12.3	NC_030686.2	8019711	8025322	5612	7	0.149777
gene-krt12.4	NC_030686.2	8037713	8043199	5487	7	0.15319
gene-krt12.5	NC_030686.2	8062073	8066131	4059	26	0.769167
gene-krt12.6	NC_030686.2	8078549	8086955	8407	146572	2093.52
gene-krt57	NC_030686.2	8128695	8138543	9849	587430	7161.93
gene-krt56	NC_030686.2	8147901	8155363	7463	97	1.56072
gene-krt55	NC_030686.2	8165520	8174819	9300	36596	472.516
gene-krt54	NC_030686.2	8179376	8188721	9346	2464	31.6578
gene-krt53	NC_030686.2	8221957	8228827	6871	1793080	31336.1
gene-LOC116407951	NC_030686.2	8234352	8238604	4253	246073	6947.6
gene-krt50	NC_030686.2	8253913	8257729	3817	32232	1013.98
gene-krt24	NC_030686.2	8274776	8279958	5183	14321	331.786
gene-krt222	NC_030686.2	8290288	8327366	37079	44	0.142492

### Sheet: R.bivi_skin
Gene_Id	Chr	Start	End	Length	Reads	TPM
gene-LOC115087623	NC_042617.1	299476991	299525406	48416	1919	18.7742
gene-LOC115087625	NC_042617.1	299631479	299650086	18608	7309	186.051
gene-LOC115087627	NC_042617.1	299728332	299738316	9985	25763	1222.15
gene-LOC115088574	NC_042617.1	299760012	299800168	40157	4	0.0471817
gene-LOC115087629	NC_042617.1	299859241	299886916	27676	37	0.633247
gene-LOC115087628	NC_042617.1	299891601	299919267	27667	41	0.701934
gene-LOC115088575	NC_042617.1	299977921	300092466	114546	1586380	6559.95
gene-LOC115087630	NC_042617.1	300183254	300193464	10211	114826	5326.56
gene-LOC115087631	NC_042617.1	300241148	300253191	12044	19078	750.303
gene-LOC115087632	NC_042617.1	300288134	300300170	12037	16985	668.377
gene-LOC115087633	NC_042617.1	300504662	300517855	13194	471	16.909
gene-KRT18	NC_042617.1	300663943	300670564	6622	1814	129.755
gene-LOC115093404	NC_042620.1	13912026	13929177	17152	560	15.4649
gene-LOC115097566	NC_042622.1	119196228	119216153	19926	2	0.0475428
gene-LOC115097985	NC_042622.1	119251937	119282561	30625	578	8.93977
gene-LOC115074205	NC_042626.1	70222160	70229190	7031	34	2.29053
gene-LOC115074094	NC_042626.1	70303108	70313705	10598	5919	264.545
gene-LOC115073762	NC_042626.1	70393699	70401663	7965	7461	443.696
gene-LOC115073770	NC_042626.1	70447775	70456891	9117	6358	330.326
gene-LOC115073771	NC_042626.1	70552718	70577157	24440	2473	47.9289
gene-LOC115074592	NC_042626.1	70592701	70609813	17113	92	2.54646
gene-LOC115074364	NC_042626.1	70664118	70684480	20363	4	0.0930449
gene-LOC115073648	NC_042626.1	70699514	70712276	12763	3	0.111338
gene-LOC115074014	NC_042626.1	70717250	70748234	30985	909	13.8959
gene-LOC115074015	NC_042626.1	70762905	70778672	15768	280	8.41116
gene-LOC115074016	NC_042626.1	70816086	70826558	10473	27645	1250.32
gene-LOC115073649	NC_042626.1	70843739	70889598	45860	7461	77.0615
gene-LOC115074018	NC_042626.1	70925647	70939952	14306	254658	8431.67
gene-LOC115074017	NC_042626.1	70976654	70986525	9872	145540	6983.16
gene-LOC115074019	NC_042626.1	71039141	71045667	6527	638153	46311.2
gene-LOC115074117	NC_042626.1	71084453	71092082	7630	332208	20623.4
gene-KRT222	NC_042626.1	71135616	71336038	200423	256	0.605016
gene-LOC115080680	NC_042633.1	34300783	34309397	8615	30	1.64945
